# Identification of Altered Potassium Channels for Drug Repurposing in Long COVID Patients

**DOI:** 10.64898/2026.06.18.733062

**Authors:** John P. George, Kiran Bharat Gaikwad, Jyoti Sharma

## Abstract

Long COVID (LC) is a complex condition characterized by persistent, chronic multisystem manifestations, with a significant proportion of patients exhibiting neurological symptoms. Human ion channels (HICs), particularly potassium channels, are abundantly expressed in the nervous system and linked to key metabolic processes, making them potential candidates for understanding LC pathophysiology and drug repurposing. Meta-analysis of RNA-Seq datasets from COVID-19-recovered and LC patients was performed to identify altered HICs in LC. Differential gene expression analysis, functional enrichment analysis, and weighted gene co-expression network analysis were performed to uncover key genes, pathways, and co-expression modules consisting of HICs, lipid metabolism-, and immune signaling-related genes. A total of 715 dysregulated genes, including eighteen HICs were identified, among which seven were potassium channels. Three significant modules containing HICs, lipid metabolism-, and immune signaling-related genes were identified and found to be associated with antigen processing and presentation, complement and coagulation cascades, and cytokine-related pathways. Additionally, drug-gene interaction analysis led to identification of approved drugs targeting *KCNA6*, *KCNJ10*, *KCNN3*, and *KCNH4* that might provide opportunities for drug repurposing in neurological manifestations in LC. Further experimental validation is required to establish their efficacy and assess their potential for translation into clinical applications for patients with LC.
