## Supplementary Filles 1,2,3,4,5,6 for "Identification of Altered Potassium Channels for Drug Repurposing in Long COVID Patients": Supplementary_File-6.xlsx

### Sheet: R Packages
R Package	Version
DESeq2	1.46.0
ggplot2	3.5.2
sva	3.54.0
ClusterProfiler	4.14.6
WGCNA	1.74

### Sheet: Other tools
Tool/Utility	Version
FastQC	0.12.1
Trimmomatic	0.39
STAR	2.7.11b
HTSeq	2.1.2
Cytoscape	3.10.3
